# Type I Interferon Transcriptional Network Regulates Expression of Coinhibitory Receptors in Human T cells

**DOI:** 10.1101/2020.10.30.362947

**Authors:** Tomokazu S. Sumida, Shai Dulberg, Jonas Schupp, Helen A. Stillwell, Pierre-Paul Axisa, Michela Comi, Matthew Lincoln, Avraham Unterman, Naftali Kaminski, Asaf Madi, Vijay K. Kuchroo, David A. Hafler

## Abstract

While inhibition of T cell co-inhibitory receptors has revolutionized cancer therapy, the mechanisms governing their expression on human T cells have not been elucidated. Type 1 interferon (IFN-I) modulates T cell immunity in viral infection, autoimmunity, and cancer, and may facilitate induction of T cell exhaustion in chronic viral infection^1,2^. Here we show that IFN-I regulates co-inhibitory receptors expression on human T cells, inducing PD-1/TIM-3/LAG-3 while surprisingly inhibiting TIGIT expression. High-temporal-resolution mRNA profiling of IFN-I responses enabled the construction of dynamic transcriptional regulatory networks uncovering three temporal transcriptional waves. Perturbation of key transcription factors on human primary T cells revealed both canonical and non-canonical IFN-I transcriptional regulators, and identified unique regulators that control expression of co-inhibitory receptors. To provide direct *in vivo* evidence for the role of IFN-I on co-inhibitory receptors, we then performed single cell RNA-sequencing in subjects infected with SARS-CoV-2, where viral load was strongly associated with T cell IFN-I signatures. We found that the dynamic IFN-I response *in vitro* closely mirrored T cell features with acute IFN-I linked viral infection, with high *LAG3* and decreased *TIGIT* expression. Finally, our gene regulatory network identified *SP140* as a key regulator for differential *LAG3* and *TIGIT* expression. The construction of co-inhibitory regulatory networks induced by IFN-I with identification of unique transcription factors controlling their expression may provide targets for enhancement of immunotherapy in cancer, infectious diseases, and autoimmunity.
