## Supplementary material for "Type I Interferon Transcriptional Network Regulates Expression of Coinhibitory Receptors in Human T cells": Table 1

### Sheet: DEGs specific for each wave
early_Up_CD4_specific	intermediate_Up_CD4_specific	late_Up_CD4_specific	early_Up_CD8_specific	intermediate_Up_CD8_specific	late_Up_CD8_specific	early_Down_CD4_specific	intermediate_Down_CD4_specific	late_Down_CD4_specific	early_Down_CD8_specific	intermediate_Down_CD8_specific	late_Down_CD8_specific
IFNGR2	FAR2	RUBCNL	IFNGR2	FAR2	PFKFB3	BIRC3	GCNT4	NBPF9	TPPP	CTPS2	DTNBP1
RFC2	PIM1	IL7R	UBE2W	TNF	U2AF1L4	SS18L1	TET1	HNRNPA0	PFKFB3	NOP14-AS1	MS4A6A
FAM89A	DCBLD1	SEMA4A	HNRNPH2	DBF4B	APOBEC3H	IL27RA	C2orf40	KIAA1147	ATP5IF1	FCER1G	C1orf61
LONRF1	INPP4B	ZBED2	CD4	SORD	FTL	MSL1	ICOSLG	SNRK	PLEKHO1	HABP4	MAP2K4
ACO1	PLEK	MSMO1	APOL4	PGAM5	KIAA0513	TUBA4A	KLHL24	IQCH-AS1	PIK3R5	WDR54	ETHE1
CHSY1	USP15	APOBEC3H	FAM124B	TRAF3	DUSP2	AKTIP	HABP4	WHAMM	ARHGEF2	KLHL24	HOMER2
XBP1	PUM3	CSE1L	CBR3	AIMP2	HS1BP3	C15orf39	WDR54	WWC1	FAM78A	AMPD3	GUCY1B1
STX12	C2orf66	MKNK2	FAM89A	PPFIBP1	GALR2	RGS19	PGBD2	TSPYL2	PGGHG	CREBL2	UGP2
PTGER2	MANEA	SPAG1	RGL1	SACS	IL23A	CERK	OSBPL3	MS4A6A	LEKR1	HKDC1	AFF3
TMEM185B	CARD11	FAR1	RIPK2	C2orf66	IDH1	BBC3	GPR174	COLQ	ZBTB18	SPATC1L	ATM
NUP160	CSRNP1	METRNL	CYSLTR2	SERHL2	CLPP	VSIR	SPATA6L	TAC1	RETREG2	ADGRG6	JAK2
NTPCR	GCNT2	PROCR	SLC2A3	BCL6	DDIT4	ZFP69	NLRP3	PITPNA-AS1	NCR3LG1	TM7SF2	LPCAT2
PDCL	BLVRA	DUSP5	STX12	TNK2	CLDN12	SH3BGRL3	GRK3	BAIAP2L1	GCNA	TDRKH	CPPED1
SH3BP5	RNF144B	GZMA	PTGER2	ITPK1	S100A10	AXL	CD4	TMEM200A	SERHL2	CYREN	PDE4B
CASP10	TAP2	F5	NUP107	RASGEF1B	CAPG	SLCO4A1	ZNF215	2020-09-08	MKNK2	CCPG1	RPS6KA5
PLPP1	RIPK2	GALNT10	WDYHV1	UTRN	HVCN1	UBTF	CHKA	TNFSF15	CDC25B	ACO1	FAM89A
PNPLA8	SPATA5	CLDN12	DUSP5	EPS8	SGTB	ARG2	ZNF607	ATM	CTDSP2	RTL8C	TMEM173
UBQLN2	SNTB1	SCAMP1	NFE2L2	SNTB1	STRIP2	ZNF609	NDRG1	BCL2	DAGLB	ZNF93	GBP4
NLRP14	CD2AP	RNF19A	ATXN1	MYCBP2	S100A11	IFFO2	ZNF763	ZC3H6	BPGM	NUCB2	SBNO2
MIR155HG	FAM126A	ZFP36	CLIC1	TOP1	NQO1	B3GALT2	ZSCAN22	CNN3	S1PR4	ABTB1	IKZF4
LACTB	FNDC3A	GPR87	PNPLA8	GINS1	PLAUR	MAZ	GSDME	TBC1D30	MYCBP2	SMIM14	SYNE2
CTSA	NDUFA9	GPAT3	NFKBIZ	TRIM56	NINJ1	NCR3LG1	PKIG	PPFIBP1	PIWIL4	DUSP10	KNL1
LAYN	LRRC3	SLC41A2	SLC35A5	PSMA6	INSIG1	TTC9	NUCB2	APOL4	LASP1	TMEM67	FLVCR2
SYNE1	PSMA6	CCR1	TREML2	UCHL3	FAM49A	MYOM2	SMIM14	ANKRD35	SGTB	ZNF627	ETS2
DPAGT1	ASCC3	FBXO30	ERGIC1	SNRPF	GNPTAB	TNFRSF1A	REL	ERCC6	ARHGAP30	KLRC4	TAP2
ITGA6	UCHL3	MT1H	MORC3	UBXN8	LGALS1	SDCBP2	ST3GAL1	GBP4	TSHZ1	CEMIP2	RIPK2
B3GALNT1	PDSS1	BBS12	UBASH3B	EIF2S2	HEATR5A	IRF2BP2	CTDSP2	IKZF2	SMURF2	LRMP	XBP1
ITK	UBXN8	PLAUR	ARL6IP5	LARP1	SLC27A2	SIPA1	LRRN3	ETS2	TOP2A	EHHADH	ATP8B1
MCU	EIF2S2	PGGHG	PIP4K2A	DENND5A	VCAM1	CHMP7	LRMP	NPTX1	TRIM35	PRCP	AP1AR
CSTF2T	HPRT1	CAPN2	TSPAN13	TIPIN	PLEKHF1	MARCKSL1	PRCP	ZNF395	DBP	SNED1	SNTB1
PUS3	KLRK1	STON2	CDK17	TRIM26	PDXP	SKI	IDH1	RIPK2	CAMKK1	IFT88	PSTPIP2
TXK	EXO1	CYTIP	DERA	B3GALNT1	ENDOU	DUSP2	SLC25A53	DUSP10	CDKN1B	PAOX	UBE2F
TP53INP1	WDR3	CIART	H3F3C	RNF157	MYO1G	SEMA4C	TSC22D1	PLEKHG1	PHF23	APBB1	RASA1
PPP2R1B	PRSS23	RCAN2	PUS3	XRN1	CARD19	SLC5A3	ZNF182	SAMSN1	RBM38	ASF1B	GBP2
HIVEP1	S100A6	SYNJ2BP-COX16	CMTM8	RAB31	CXCL8	AMPD2	2020-09-09	IL1RL1	FAM214B	ZNF30	FRMD4B
MCM3	CTSO	ATP6V0A4	TXK	SLC7A1	EFCAB7	YPEL2	PCYOX1	PTGER2	SLCO3A1	ABHD6	GABRA4
ACTR3	TRIM26	INSIG1	EID3	WDR64	GALM	PLP2	PIK3CD	GUCY1B1	ZNF786	HLTF	UCP3
CFL2	RNF157	HAVCR1	SLC38A9	QKI	SERPING1	EHD1	NISCH	PSTPIP2	A1BG	IL4R	TTC3
TFG	FANCL	KBTBD8	IL1RAP	NT5DC3	SH2D4A	PIFO	CEP250	MYO1E	PLEC	2020-09-09	CCL1
IFNGR1	ENTPD5	TIMD4	RDH14	NME1-NME2	GPR35	TCEAL9	MYO1C	GORASP1	CTNNA1	PCYOX1	SOS1
ETHE1	SLC18B1	SLC7A5	ALS2	PUM3	SLCO4A1	ZADH2	PINK1	LIMA1	RTN4R	THEMIS2	2020-03-03
ZNF682	XRN1	CD180	HIVEP1	CCND2	CD7	KLF13	GPR18	HES6	RASSF3	SPAG5	SCYL3
OSTF1	NDFIP2	CXCL8	CFL2	PSMA5	NDUFC2-KCTD14	PGM2L1	TOP2B	2020-03-03	PPM1N	STRIP2	ZNF594
CTBS	RAB11A	DUSP6	PIGV	CBWD5	HMGN5	CDC6	EHMT2	SESN1	FOXN3	CEP162	KDR
ZNF614	TIA1	FAM49A	CTBS	SLC25A28	SLC35C1	DAGLB	RAB40B	CH25H	SLC7A1	LEFTY2	PSEN2
TIFA	PRKD2	H3F3C	ZNF217	SCARB2	CXCL13	LAT	DMXL2	EXOC3	TRIM24	PNPLA8	SERPINE2
ICAM1	RHBDD1	RBKS	TIFA	CCDC146	AMPD2	CLPP	HIP1R	TNFAIP8L3	UBL4A	EPHA1	AHR
FLVCR2	CCDC77	MCTP2	TNFRSF10C	TSPAN33	PLP2	RGL4	DOK6	NOP53	PTDSS2	PIP4P2	KRT79
FRMD6	ST3GAL6	VWA5A	BTLA	PYCR3	TMEM110-MUSTN1	DDIT4	TMEM256	MAD1L1	SNHG7	ASB2	FAM156B
BHLHE40	TMEM62	PALLD	FRMD6	MAP3K5	NKG7	CKAP4	KLHL3	ZNF844	GNL1	TOP2B	NNAT
CDC7	C17orf67	CCND3	SHISA5	RPS6KA5	CDC7	FRAT2	ERGIC1	AHR	STARD10	FGD3	PALM2
F2RL1	SCLT1	GNLY	STK39	DNPEP	SMG5	SPOCK2	BAD	CCDC88C	LINC00324	THEM4	UGCG
IPPK	TAPBP	TPST2	HPGD	WDR4	SPAG6	LDLRAP1	RHBDD2	CD276	ZNF664	MPPE1	PLXNA3
SRBD1	HES4	PRG4	KL	ING5	IL23R	ZNF276	RGS16	TESMIN	PDXP	CCDC57	WEE1
PTPRO	TAF5L	CHURC1-FNTB	RAI2	SUPT3H	IPPK	TCF20	CTNNA1	C9orf3	TMEM223	ITSN1	TMEM140
GPRC5B	WDR64	CDH1	AOAH	ANKRD55	GALNT2	CA2	RNF125	MTRNR2L8	HDC	LAYN	IFT57
CASP3	HYAL2	BPNT1	GTF3C5	OXSR1	GNGT2	PDE5A	CYREN	NBPF3	IL27RA	ZNF318	DOCK3
RTKN2	FYTTD1	CCL3	PIK3AP1	WARS	CXorf40B	PPP1CA	DZIP3	DNAJC5B	GPR146	ERGIC1	IL17D
BRMS1L	MPP5	POLR3G	CD28	PRKAR2B	GRAMD1B	EPHA1	ARL6IP5	ZXDC	CCNI2	ROBO1	CLUAP1
LPAR6	DGLUCY	SLAMF1	CHD7	FAAH2	CEP55	NINJ1	BMF	NEK6	ADCY3	PXYLP1	KIT
TMEM263	WASHC4	RIMKLA	OIP5	HYPK	MRPL2	KDM5B	LAPTM5	FBXO15	RHEBL1	TRAF3IP2	NEK6
GRN	LAMA2	HDC	PPP1R18	PSMA3	PPARG	DUSP7	NRCAM	TNC	EFCAB7	PLBD1	ARHGEF3
PPP1R3B	PSMA5	CRYZ	CASP3	SLC37A1	SKP2	IRS2	ANKZF1	NFKBIZ	ABHD4	FNIP1	DOK5
FAM13A	SMCHD1	TENT5C	ANKRD20A3	YARS	SYTL3	ELMSAN1	HLA-DMA	RETREG2	IER5	AGPAT1	GZMK
LDHA	SLC25A28	SERPING1	SLC25A33	ATF3	CENPI	CCDC168	ERVFRD-1	MIR155HG	CD7	ZNF821	TNFRSF10A
MSANTD4	ZSWIM5	CDKN1A	ST7L	NUS1	CHEK1	RAB33A	ARRDC3	PTPRK	FMNL1	PTPN9	PTPRK
PITPNB	SCARB2	CXCR6	SSBP2	PDF	IDS	CBX4	FLII	GUCY1A1	UBTF	NECAB3	BAMBI
HNRNPUL2-BSCL2	C4BPB	AHNAK	CYREN	ART3	MLLT11	DDIT3	MGAT5	PDE7B	KCNJ12	ADGRG5	LPIN2
LTA	MIER1	SEC61A2	SYCP2	RAB24	CHST11	ZNF841	SLC35G2	ASXL2	MAP2K3	CRIP2	DEPP1
PANK1	TSPAN33	TFRC	FOSL1	ELK4	IL10	DNPH1	VGLL4	GATAD1	CEP19	IGFLR1	RGS4
DCLRE1C	LINC00487	RASGEF1A	FGD6	PINX1	CD70	CTC1	RGPD2	ID2	NR3C1	TMIGD2	VSIG4
GNAI1	RHEBL1	CD300A	PDK1	IFIT1B	IGF1	NET1	TMC8	SPP1	SIPA1	ZFYVE21	MXD3
RPL36A-HNRNPH2	UBE2E2	WIPI1	CCR5	HPDL	SERPINB9	ZNF821	ZDHHC7	MEST	ING5	LAPTM5	COTL1
TCEANC2	DPH1	FBXO32	SRD5A3	TARS	BNIP3	ACSS1	GPATCH11	ME3	AMPD2	ANKZF1	ZNF135
ZNF101	TNFSF13	MZB1	REG4	FAM84B	FADS1	MAP7D1	ZNF540	SOCS2	N4BP3	MGAT5	CAV1
ELOVL6	JAK2	CXCL13	TOPORS	MLLT1	DHRS3	RASSF3	PLXDC1	SLCO3A1	ELL3	ZNF225	SOCS2
EMILIN2	SLC39A4	DDAH2	DENND4A	C3orf52	XCL2	TSEN54	SOX4	SH3BP5-AS1	EHD1	ARL2BP	GPC3
ANXA2R	RPS6KA5	CXCR3	IRF8	CALD1	DUSP1	CNN2	ADAM22	ZNF318	CXCR3	RGS2	MYB
STK17B	ZNF239	GALNT3	PECR	NAA25	GRPEL2	WNT10A	CTNNAL1	KRT7	P2RY8	JAML	RAI14
FILIP1L	DNPEP	PHKA1	GLRX	HPSE	HOPX	CD3D	DBNDD2	AHRR	ATP8A2	TMC8	TTC39C
SNX10	WDR4	HPGD	IFNAR2	BARD1	OTOF	MRPS34	HEATR5A	ADARB1	B4GALT1	SLC39A13	MYO5C
CFLAR	SUPT3H	BSPRY	TCAIM	GSDMD	GLIPR2	RGCC	TNFAIP8L2	RIMKLB	SMG5	ZCCHC18	NTNG1
C12orf66	PFKP	NKG7	LNPEP	ZNF273	EMP3	RGS10	TEX2	B3GALNT1	CPT1B	P4HA1	GBP5
GRAMD2B	ACOT7	GIMAP1	FLI1	PSMA4	HSD3B7	DEXI	SNX9	IRF1	IPPK	NAP1L3	ZNF672
CPPED1	PROK2	RUNX2	CD200R1	CLECL1	KIAA1671	UBL4A	GRAMD1A	DEPP1	FAM83F	TMEM14C	ITGA6
MFSD14A	PSMA3	SPAG6	MDFIC	PPP1R14B	DTL	BNIP3	MYO18A	FNBP1	FAM217B	CAMK1D	FOXN3-AS1
HAUS3	DPM2	SERPINI1	HRH2	TWNK	NA	TNFAIP8L1	ZNF8	CYP1B1	DNASE2	PLXDC1	ASRGL1
STARD5	STX17	ATP8B4	CYTIP	AIDA	NA	TNRC6C	ARHGAP21	FAM92A	POU2AF1	ZBTB25	IRF1
IRF4	GEN1	MIAT	MXD3	HSP90AB1	NA	BCL11B	FAM177B	FOXN3	XXYLT1	TOX	APOL3
SBNO2	GNGT2	IL23R	MYB	CHRNB1	NA	SIAH3	NELL2	AHI1	ARHGAP45	TPP1	SPATA13
HACE1	YARS	NCOA2	NADK	MEPCE	NA	KLHL21	RTL8C	RPL13A	AVPI1	TP53INP1	RTKN2
GLRX	STAP2	IL3	JAK3	ADRB2	NA	ADORA2A	PAM	SPRY1	CDC34	ORAI3	CCR4
NAGA	DNAH12	FUT11	HAVCR1	MARS	NA	SLC9A3R1	DLGAP1-AS1	TLE4	SLC26A4	SNX30	XRN1
TWSG1	RFESD	SLFN12	THEMIS	ASNS	NA	MRPS6	MID2	TESK2	CD79B	PJA2	DGKH
FLI1	ATF3	PALM2	MCTP2	C9orf43	NA	TMBIM1	NIN	FLT3LG	TRO	MSANTD3	NMU
PITRM1	HSPA1B	POU2AF1	NCK2	SYNE2	NA	TET3	INSR	ZCCHC18	RILPL2	HAGHL	CD68
ELMO2	ACSL5	MAP1A	RRAS2	TK1	NA	KIAA0355	ABHD4	ENPEP	STX6	FAM185A	IRF2
CD200R1	CD47	GZMK	RAPGEF6	DISC1	NA	TMEM160	PORCN	CPA5	ZC3H12A	MYO1G	STRBP
YIPF1	TTK	CLU	ZNF284	IL15	NA	DUSP1	UBL3	ACTG2	KLF11	FCMR	PMP22
PDCD4	PIGW	SLC25A4	KBTBD2	CD109	NA	ZBTB4	ANTXR2	TOX	FAM13A	CCDC115	MYH10
HLA-DRB5	PUS7	DYRK3	NSD3	RARA	NA	SBK1	FMNL1	CTSH	NUDT16L1	ARHGEF18	GADD45G
TCAF2	RAB24	MOSPD2	DLL1	UBE2F	NA	ATXN7	LPCAT2	CCR8	PRRC2B	ARHGAP21	KDSR
ID2	XCL1	EDNRB	MAP2K4	SLA2	NA	QSER1	AHNAK	SMKR1	MRPS6	NELL2	MFSD11
ZNF672	CDC20	NIPAL1	GNG10	NHEJ1	NA	PLEKHA2	GLIPR1	PABPC1	MGAT1	SH3BGRL2	CDCP1
TEC	CREM	SYTL3	CDKN1A	TXN	NA	ZNF20	ZNF217	CYP1A1	ZBTB40	IDE	GSTA4
THEMIS	PRR5	SLC26A4	STAT4	LY86	NA	ITGA5	SEC61A2	PLCL1	BHLHB9	DLGAP1-AS1	HPSE
AEN	PINLYP	FES	GAS8	APOO	NA	EMP3	DHRS1	TEF	RHOF	SYTL2	EID3
SGK1	SELENOI	CDH3	B3GALT2	DGLUCY	NA	RABEPK	CRTAM	VEGFB	HNF1A	PHF10	RNF103-CHMP3
SNX11	OR52K2	CLDND1	NCR3	FARSB	NA	CBL	ARHGEF7	ZFP14	MANBA	ATG4D	CTSH
TM9SF1	PFKM	FURIN	TINF2	PTPRK	NA	PPP1R14B	PIK3CG	MTRNR2L1	CHI3L2	DALRD3	GPRIN3
NCK2	NANOG	CHST11	PPP3CA	SFXN4	NA	NKD1	CEP19	SPINT2	RSPH3	BIN1	DERL3
GPRIN3	RAD51AP1	IL10	STAMBPL1	CAD	NA	CASP6	AXIN2	MEF2C	CCDC134	ITGB2-AS1	PLCL1
FLOT1	APOL3	NAPSA	RNF149	TRIB3	NA	C16orf54	RNF168	PKD1L3	GSE1	SMYD4	BRIP1
RAPGEF6	SPATA13	FGFBP2	TNFSF4	MYO5C	NA	NA	TMEM71	PTP4A3	PPP1R14B	IL21	RGS1
CPEB4	ECE1	ARL5B	DDAH2	NKX3-1	NA	NA	MAST4	ATP1B1	ZDBF2	GLIPR1	KIFC2
C4orf46	TARS	INAFM1	DDX3X	WDR43	NA	NA	LIMK2	CD160	INKA1	AKR7A2	RAPGEF6
KBTBD2	FKBP11	FOSL1	PARP15	EIF4A1	NA	NA	FRMD6	TLR5	ORAI2	SEC61A2	CYLD
DTNBP1	STK3	SLC2A1	RC3H2	EIF4EBP1	NA	NA	ARHGEF6	CREBBP	OGA	TIFA	SNX9
STAT3	FAM84B	SLC4A10	RAB20	DGKH	NA	NA	STK39	LINC00324	CXorf65	TC2N	DCLRE1C
MAP2K4	HSD11B2	DDX4	CCR7	FCHSD2	NA	NA	PHF2	CDK14	LRRC8D	SACM1L	RPL36A-HNRNPH2
GNG10	NLRC5	AHCYL2	TMEM187	PRKX	NA	NA	AGO4	RCAN1	KDM8	DDB2	IDH2
GAS8	SYCP2	CCNA1	FEM1C	AKAP6	NA	NA	P2RY8	GJB2	GLMP	DHRS1	ERAP2
UGP2	ASPHD2	COL6A3	FAM110A	NOLC1	NA	NA	MCTP1	PCED1A	AGPAT2	RRM2B	EFR3A
PDE4B	NOD1	SMOX	RMI2	CTPS1	NA	NA	RAI2	LINC00158	CCHCR1	NAALADL1	HLA-B
RNASE6	MCOLN2	UBE2D1	MICA	DUSP6	NA	NA	KRT73	RLBP1	TNFRSF1A	MAP7	RCAN1
TINF2	PPA1	ADAM21	SEPHS2	CAMK2D	NA	NA	ATP2A3	PHLPP1	CHMP7	GRK6	STAT1
GPR19	NAA25	IL26	NANS	SMKR1	NA	NA	LPXN	FAM13B	C12orf57	HLA-DPB1	SRD5A3
STAMBPL1	HPSE	TSHZ2	TMEM263	IL2RB	NA	NA	SIGIRR	ADAMTS3	DUSP2	CCDC121	GJB2
DDX3X	RP2	HOPX	CD69	CHURC1-FNTB	NA	NA	TBL1X	NCALD	CTDSP1	ZNF665	NME4
SCYL3	NEDD1	NRP1	CD84	PANX1	NA	NA	AOAH	CCNI2	HMMR	RBL2	ZNF19
CCR7	PSME1	OTOF	GRAMD2B	C12orf45	NA	NA	BCAS4	ZNF549	CDC6	PLEKHB1	IPCEF1
RAB11FIP4	TRIP6	GLIPR2	VAV3	NUCB1	NA	NA	CPT1B	RASSF4	DPEP3	FBP1	IRGM
IRS1	GSDMD	HAVCR2	MTHFD2	TRAF2	NA	NA	FLNB	HOMER2	RNF166	ATP23	CCNE2
FEM1C	CHRNA6	DMD	SUSD4	TNFRSF11A	NA	NA	HPCAL4	MYO3B	CLPP	RASSF7	RALB
ZNF75D	TBC1D1	HSD3B7	COPRS	BCAT1	NA	NA	PRKCB	PTPN20	RTL10	TMEM71	REG4
FTO	RCN1	KIAA1671	MFSD14A	TMSB10	NA	NA	CORO1B	CCDC136	NHEJ1	MAST4	NA
RMI2	PSMA4	NA	MSL3	DESI1	NA	NA	SNTB2	SLC9A7	CAPG	MXI1	NA
ARHGEF3	SP140	NA	RRAS	ODF3B	NA	NA	POU2AF1	DIRAS3	LY86	ADA	NA
NPC1	CLECL1	NA	SLAMF6	PSMA2	NA	NA	JAML	IL6R	ARNTL2	FRMD6	NA
MTM1	TREM1	NA	ABHD5	RPF2	NA	NA	DPEP2	SMAD7	PHF21A	LRRC23	NA
CD84	PSME2	NA	KLHL15	DCUN1D5	NA	NA	GFI1	C1orf162	MAP3K2	TMX4	NA
TAF1B	ENDOD1	NA	PLEK	HIST2H2AA4	NA	NA	LIG1	FAM81A	SH3TC1	HPGD	NA
FIGNL1	UTP4	NA	SLAMF8	ANXA3	NA	NA	SELENON	MZF1	ADCY7	HDAC11	NA
MOB3C	ZNF620	NA	BCL2	GUCD1	NA	NA	MKI67	UBD	NBPF1	SLC25A43	NA
C12orf4	EPB41L5	NA	OXR1	WIPF1	NA	NA	CCDC191	MAP7	ANP32A	KL	NA
ZNF200	LIF	NA	CNN3	OGFR	NA	NA	MEI1	S1PR3	C7orf55-LUC7L2	PIK3IP1	NA
STX11	ATP2B4	NA	MBNL1-AS1	TIGIT	NA	NA	EVI2B	FBP1	DDIT3	C1orf56	NA
MEOX1	MOV10	NA	RNF144B	C15orf48	NA	NA	CD58	TNFRSF4	DNPH1	LPXN	NA
DNAJC18	ALPK1	NA	NUCB2	RCCD1	NA	NA	H2AFJ	KLHL13	SLC22A15	P4HTM	NA
SLAMF6	ADRB2	NA	AP1AR	PRMT3	NA	NA	PACSIN2	ATP8B1	LPAR2	CDC7	NA
NA	HM13	NA	PDCL	C1QBP	NA	NA	COTL1	TNFSF4	TNFAIP8L1	SIGIRR	NA
NA	SLC15A3	NA	SH3BP5	SELENOI	NA	NA	GNB5	PCSK5	LBH	AOAH	NA
NA	SLFN13	NA	TMEM243	GZMK	NA	NA	PTPN22	CD83	SPRY1	BCAS4	NA
NA	CGAS	NA	AHR	SUMO3	NA	NA	DNASE1L1	AACS	FAM49A	FLNB	NA
NA	HELZ2	NA	VPS26C	USP6NL	NA	NA	KCNMB4	OXCT2	TAGLN2	ANXA6	NA
NA	KLF6	NA	ABRAXAS1	CALM3	NA	NA	FBXL16	ZNF746	TRIP10	IFT172	NA
NA	MCL1	NA	FAM169A	PHGDH	NA	NA	BEX3	SOS1	HDAC5	CORO1B	NA
NA	LMNB1	NA	ARL6IP6	GARS	NA	NA	STARD4	EPHX2	SIK2	MXRA8	NA
NA	PARP10	NA	MEST	WDR12	NA	NA	MARF1	TNFSF12	ZBTB3	LINC00847	NA
NA	SYNE2	NA	SYNE1	PWWP2B	NA	NA	EIF2AK3	TRAPPC6A	AMIGO1	PYGB	NA
NA	SUV39H2	NA	DPAGT1	COA6	NA	NA	2020-09-11	AMOTL1	TRPM2	DPEP2	NA
NA	BUB1	NA	POLR3A	SOX8	NA	NA	SSBP2	IL1A	ZNF660	NSG1	NA
NA	DISC1	NA	RCN2	EFR3A	NA	NA	RNPEPL1	CD80	BCAT1	TMEM53	NA
NA	KMO	NA	KLHL8	TMA16	NA	NA	PHC1	ATP12A	ANKRD39	TCP11L2	NA
NA	CD109	NA	ITK	SPTLC2	NA	NA	TJP2	FOXP1	IGIP	BCL3	NA
NA	CBLN3	NA	CCR4	FRMD3	NA	NA	CARHSP1	PTPRN2	NLRC3	GFI1	NA
NA	WARS2	NA	KBTBD8	PSAT1	NA	NA	TRAF5	FAM110A	TMSB10	AKAP8L	NA
NA	SLA2	NA	RAB11A	FMR1	NA	NA	LITAF	UGCG	POLR3G	TTLL1	NA
NA	CA6	NA	TNIP3	GPATCH4	NA	NA	FYN	FHOD1	TBXA2R	HERC3	NA
NA	CAPG	NA	PCLAF	SLC3A2	NA	NA	ZNF440	SPECC1	KCTD12	WDFY2	NA
NA	CXCL9	NA	TTC7B	ST3GAL5	NA	NA	FGFBP2	HTR2B	PGLYRP2	PDE4DIP	NA
NA	LY86	NA	CSTF2T	CYCS	NA	NA	TECPR1	DPYD	LRRC8A	ELMSAN1	NA
NA	S100A11	NA	TP53INP1	NETO2	NA	NA	CR2	SLC35E2B	RGS19	CD58	NA
NA	APOO	NA	GIMAP6	ZMYND19	NA	NA	ZNF563	MANSC1	CLSPN	ENTHD1	NA
NA	AK4	NA	PPP2R1B	TIMM44	NA	NA	MYO1F	DOK5	SH2D4A	ZNF248	NA
NA	MMAA	NA	ARID5B	BOP1	NA	NA	ARRB1	CLEC11A	ZNF792	PACSIN2	NA
NA	TBKBP1	NA	GADD45B	NTPCR	NA	NA	PDGFB	CCL22	GPR35	GNB5	NA
NA	ATP10A	NA	ARID5A	NUPL2	NA	NA	CRY1	STAT5A	PDK2	PIGX	NA
NA	C5orf30	NA	ACTR3	NDUFA9	NA	NA	MPP7	TPST1	IFFO2	JAM3	NA
NA	FARSB	NA	RAB27A	LRRC3	NA	NA	EPHB6	PDE3B	NDUFC2-KCTD14	EXD2	NA
NA	ACOT4	NA	WWC2	MYO1B	NA	NA	ARL3	XCL1	RNASE6	STK38	NA
NA	NOTCH1	NA	ETHE1	NFKBIE	NA	NA	CCDC65	RASA3	KLHL18	LYRM9	NA
NA	DNA2	NA	LCP2	SNHG15	NA	NA	C12orf75	TNRC6B	UNC119B	RFLNB	NA
NA	ACTA2	NA	ZNF682	RIMKLB	NA	NA	ATP9B	PIP5K1B	TCF7	NME3	NA
NA	MYO5C	NA	TFRC	TCAF2	NA	NA	THRA	CAV1	LPAR5	LPCAT4	NA
NA	BLMH	NA	ZBTB6	BID	NA	NA	BCL2L1	PHLDA2	YPEL2	ZSCAN18	NA
NA	NADK	NA	FGFR1OP2	RHBDD1	NA	NA	LMLN	IL13	MKL1	SORL1	NA
NA	NKX3-1	NA	FLVCR2	CCDC77	NA	NA	DHRS4L2	SLC40A1	KLF13	TMEM63A	NA
NA	CD48	NA	SMARCD3	ST3GAL6	NA	NA	ITM2C	ABCC1	ACSL1	SSBP2	NA
NA	JAK3	NA	BHLHE40	RIOX2	NA	NA	HAL	SLC1A4	SESN2	PTPN12	NA
NA	METTL1	NA	LPXN	LYRM4	NA	NA	ZNF823	AHSP	OVGP1	DHRS7	NA
NA	GTPBP1	NA	TNFSF12	GRPEL1	NA	NA	CXCL8	HNF1B	SOX12	TSEN54	NA
NA	ARAP2	NA	BCL3	PHPT1	NA	NA	SNX14	LRRC32	RAB36	LITAF	NA
NA	HIST2H2AA3	NA	PTGER4	RNF144A	NA	NA	CCDC134	TMEM63A	SCNM1	TECPR1	NA
NA	NRBP1	NA	UBE2C	FABP5	NA	NA	HSPB1	EBI3	CA2	SLC2A13	NA
NA	CTPS1	NA	COTL1	PRG4	NA	NA	MAP2K1	NINJ2	PASK	CR2	NA
NA	SUB1	NA	SKAP1	FYTTD1	NA	NA	EVI2A	NEBL	ST6GALNAC6	GSTM2	NA
NA	ZMPSTE24	NA	EMC2	SLC38A5	NA	NA	ZDBF2	GOLGA8S	SUMO3	GLB1	NA
NA	SLC29A1	NA	TTC39C	SMCHD1	NA	NA	VIPR1	C2orf68	MRPL2	NADSYN1	NA
NA	PAICS	NA	SLC9B2	DDX10	NA	NA	IER3	SHISA9	PIP5K1B	BNIP3	NA
NA	OXCT1	NA	RAMP1	RBFA	NA	NA	HIST1H1E	HLA-DQA1	CALM3	ABCD4	NA
NA	SERPINB6	NA	RAD51AP1	RNF213	NA	NA	SMAD3	GADD45G	TSPAN14	SPATA7	NA
NA	SIDT1	NA	PHACTR2	C4BPB	NA	NA	SLC16A10	RHOU	CHEK1	ZSCAN16	NA
NA	NEFH	NA	LPAR6	EPB41L3	NA	NA	KYAT1	CCR6	MID1IP1	LOXL1-AS1	NA
NA	GMNN	NA	CYBC1	EMP1	NA	NA	RLN1	HHAT	ARHGAP9	LXN	NA
NA	IL18R1	NA	PPP1R3B	UBE2E2	NA	NA	KIAA1841	PTGIR	CD248	MPP7	NA
NA	ELF4	NA	GSTA4	SLC7A11	NA	NA	LRRC2	MTRNR2L6	WASF2	NMT2	NA
NA	SP140L	NA	UNG	JAK2	NA	NA	APOBEC3B	TSC2	BCL11B	CAT	NA
NA	HDAC4	NA	TRIM34	ZNF239	NA	NA	MORC2	CSF2	TSC2	C12orf75	NA
NA	GPR137B	NA	PITPNB	NR3C1	NA	NA	PSTPIP1	METRN	ITPKB	SLC16A14	NA
NA	ANXA4	NA	THAP9	MAN1A1	NA	NA	GABARAP	XCL2	FAM173A	IL10RB	NA
NA	NUCB1	NA	EMILIN2	BZW2	NA	NA	ITM2A	COCH	SERTAD2	GNAI1	NA
NA	PRNP	NA	STK17B	PFKP	NA	NA	NAP1L2	MEOX1	FAM102A	THRA	NA
NA	PRDX4	NA	EPB41L5	ACOT7	NA	NA	PBXIP1	CCNI	LYPD3	SLC46A3	NA
NA	LMO4	NA	PRDM1	DCTPP1	NA	NA	DNTT	KIFC2	GRPEL2	TARSL2	NA
NA	P2RY14	NA	DNTT	MTHFD1L	NA	NA	MAP2K6	CHRNA6	KCNJ13	ABCD2	NA
NA	CLSPN	NA	BCL2A1	SOS1	NA	NA	CAPN1	SLC16A14	PC	C14orf28	NA
NA	STAT4	NA	SESN3	SYNCRIP	NA	NA	TGFBR1	CD1C	SBK1	CACHD1	NA
NA	SH2D4A	NA	TENT5C	DPM2	NA	NA	TENM1	HS3ST1	PLEKHA2	MAP2K1	NA
NA	TRIB2	NA	ASB7	STAP2	NA	NA	TRIM52	TP53INP2	MFNG	ZNF449	NA
NA	PSMA2	NA	TMEM120A	LYRM1	NA	NA	MYADM	RGPD1	BCL9L	VIPR1	NA
NA	ELOVL5	NA	PEX11A	HSPA1B	NA	NA	MED15	LMCD1	TYMS	IER3	NA
NA	CAST	NA	GPR183	SLC1A5	NA	NA	IGSF22	B3GNT5	PLAG1	STK17B	NA
NA	HIST2H2AA4	NA	BLM	TTK	NA	NA	ATXN7L1	IL4	KIAA1671	SLC16A10	NA
NA	PTPN1	NA	ELMO2	PUS7	NA	NA	IMPDH1	CABLES1	CRIP1	UBASH3A	NA
NA	FASLG	NA	PDCD4	OR52K2	NA	NA	PECR	AQP9	NA	RBL1	NA
NA	CALCOCO2	NA	HLA-DRB5	APOBEC3F	NA	NA	POU6F1	CASTOR1	NA	KIF1BP	NA
NA	TIGIT	NA	HBS1L	RTKN2	NA	NA	HIST1H1D	PAQR8	NA	THAP8	NA
NA	TMEM229B	NA	RBM7	SPATA13	NA	NA	IGF2R	HEY1	NA	IQCG	NA
NA	TMEM110-MUSTN1	NA	AK4	FKBP11	NA	NA	LSP1	PMCH	NA	ANO10	NA
NA	PARP15	NA	DACT1	LYAR	NA	NA	TMEM45B	NTRK2	NA	VNN2	NA
NA	SPTLC3	NA	IDI1	HK2	NA	NA	IFNAR2	KLHL42	NA	MAP2K6	NA
NA	LPIN1	NA	NEK6	PYCR1	NA	NA	ORC1	FAM193B	NA	BNIP3L	NA
NA	ZNF880	NA	TAGAP	NME1	NA	NA	PEX11A	NA	NA	ERCC6	NA
NA	CISD3	NA	CCZ1B	PPA1	NA	NA	TBC1D10C	NA	NA	FERMT3	NA
NA	DUSP22	NA	TPM4	ZNF850	NA	NA	MAP6D1	NA	NA	SCRN1	NA
NA	FBXW8	NA	NOTCH1	SAMD4A	NA	NA	ADAMTSL5	NA	NA	ATXN7L1	NA
NA	GSN	NA	SOCS2	RCN1	NA	NA	DOCK11	NA	NA	UNC119	NA
NA	CSF1	NA	GPC3	NRIP1	NA	NA	DHRS13	NA	NA	PECR	NA
NA	PRMT3	NA	ZNF672	MLLT6	NA	NA	ATP6V0E2	NA	NA	LMBR1	NA
NA	TRIP13	NA	IRF1	ZFYVE26	NA	NA	DNAJC1	NA	NA	TADA3	NA
NA	ALOX5	NA	TEC	GDPGP1	NA	NA	RNF166	NA	NA	SLC35D2	NA
NA	KCNK15	NA	SGK1	DCUN1D3	NA	NA	CTSF	NA	NA	LSP1	NA
NA	MPZL1	NA	SNX11	CSRP2	NA	NA	CTSD	NA	NA	PLPP6	NA
NA	DCAF4	NA	UBE2J1	ALPK1	NA	NA	PAG1	NA	NA	INPP5B	NA
NA	CDKN2D	NA	GPRIN3	GSDMB	NA	NA	PIP4K2B	NA	NA	ING4	NA
NA	TNFSF8	NA	CTLA4	MCL1	NA	NA	UCP2	NA	NA	ULK4	NA
NA	ABCB6	NA	SOCS3	NOL6	NA	NA	HLA-DMB	NA	NA	TBC1D10C	NA
NA	PODXL2	NA	CYLD	NFIX	NA	NA	MCCC1	NA	NA	ZNF441	NA
NA	OR52N4	NA	HECW2	PLD6	NA	NA	RPS6KA2	NA	NA	FAM213B	NA
NA	STS	NA	DTNBP1	PTMS	NA	NA	RFLNB	NA	NA	TM7SF3	NA
NA	STIMATE	NA	STAT3	CAMKK2	NA	NA	ERRFI1	NA	NA	VPS16	NA
NA	USP42	NA	FAHD2B	GTPBP2	NA	NA	NBEAL1	NA	NA	TMEM169	NA
NA	LMO2	NA	UGP2	SLC16A1	NA	NA	MXD4	NA	NA	ATP6V0E2	NA
NA	EXOC6	NA	MAFF	WEE1	NA	NA	ARNT	NA	NA	DHRS13	NA
NA	PMF1	NA	CDCA7L	ZNF257	NA	NA	PEAK1	NA	NA	DENND1C	NA
NA	CYTOR	NA	SLFN11	ADAM28	NA	NA	MDFIC	NA	NA	FOCAD	NA
NA	SCO2	NA	SS18	DDIT3	NA	NA	ICK	NA	NA	CTSF	NA
NA	LYSMD2	NA	ELOVL5	METTL1	NA	NA	DGKZ	NA	NA	CTSD	NA
NA	PSMB10	NA	IKZF4	EBNA1BP2	NA	NA	ZNF443	NA	NA	UCP2	NA
NA	CHEK1	NA	KLF10	GTPBP1	NA	NA	FLNA	NA	NA	SESN1	NA
NA	WDR12	NA	PITPNC1	HIST2H2AA3	NA	NA	N4BP2	NA	NA	APAF1	NA
NA	CDKL1	NA	ICOS	AEN	NA	NA	EPB41	NA	NA	LLGL2	NA
NA	FOXN3-AS1	NA	TMEM70	PAICS	NA	NA	ABCG1	NA	NA	CD9	NA
NA	ANKFY1	NA	SCYL3	SERPINB6	NA	NA	ESPL1	NA	NA	ZNF17	NA
NA	RGS13	NA	ZNF791	SIDT1	NA	NA	SLC39A8	NA	NA	JAKMIP1	NA
NA	NCOA3	NA	MCM10	HDAC4	NA	NA	CEP170	NA	NA	TBC1D10A	NA
NA	SRM	NA	MAP3K8	WDR74	NA	NA	PFKL	NA	NA	CYFIP1	NA
NA	SERPINB9	NA	AREG	OGFOD3	NA	NA	UNC13D	NA	NA	TRIM39	NA
NA	UBXN2A	NA	UGCG	PEMT	NA	NA	VSIG4	NA	NA	MAD1L1	NA
NA	RMDN2	NA	TPST1	BIVM-ERCC5	NA	NA	C5orf34	NA	NA	B3GALT4	NA
NA	RAPGEF2	NA	PPM1M	RNASE6	NA	NA	DIP2A	NA	NA	TSPAN4	NA
NA	GRAMD1C	NA	TBC1D20	TUBA1C	NA	NA	P2RY10	NA	NA	ASL	NA
NA	CCZ1	NA	FURIN	MZB1	NA	NA	S100A4	NA	NA	HLA-DRB5	NA
NA	CHST5	NA	CCDC9	SMAD1	NA	NA	CENPK	NA	NA	ITGAL	NA
NA	NBN	NA	FCGR3A	IPO4	NA	NA	C16orf74	NA	NA	MAP3K6	NA
NA	PCK2	NA	NXT2	NME2	NA	NA	DNAJB2	NA	NA	FLNA	NA
NA	NLN	NA	PGS1	PAM16	NA	NA	FXYD7	NA	NA	N4BP2	NA
NA	FGF2	NA	CSGALNACT1	IFRD2	NA	NA	CNPY4	NA	NA	ESPL1	NA
NA	TAPBPL	NA	IRGM	NEURL3	NA	NA	ST8SIA4	NA	NA	SMPD1	NA
NA	C3orf14	NA	NA	FBXW8	NA	NA	VAMP1	NA	NA	IL1B	NA
NA	NXT2	NA	NA	LRP8	NA	NA	TNFRSF1B	NA	NA	PRKACB	NA
NA	PVT1	NA	NA	PNO1	NA	NA	ITGB7	NA	NA	VSIG1	NA
NA	POLR3H	NA	NA	SLC39A14	NA	NA	PPP1R15A	NA	NA	SLC39A8	NA
NA	TMEM123	NA	NA	PALM2	NA	NA	TPRG1	NA	NA	HSD17B11	NA
NA	KPNB1	NA	NA	MAT2A	NA	NA	GNG4	NA	NA	C10orf88	NA
NA	PSAT1	NA	NA	KIF5C	NA	NA	NDRG2	NA	NA	SMYD2	NA
NA	IRGM	NA	NA	HEXDC	NA	NA	IKBKE	NA	NA	UNC13D	NA
NA	NA	NA	NA	ISOC2	NA	NA	GNPTAB	NA	NA	APPL2	NA
NA	NA	NA	NA	OR52N4	NA	NA	ZNF470	NA	NA	ACP2	NA
NA	NA	NA	NA	SDK1	NA	NA	MOAP1	NA	NA	C5orf34	NA
NA	NA	NA	NA	LMO2	NA	NA	WDHD1	NA	NA	LDOC1	NA
NA	NA	NA	NA	POLR1A	NA	NA	TRAF3IP3	NA	NA	DSC1	NA
NA	NA	NA	NA	COPZ2	NA	NA	CCNG2	NA	NA	AXDND1	NA
NA	NA	NA	NA	DDX39B	NA	NA	ZNF229	NA	NA	KLRC4-KLRK1	NA
NA	NA	NA	NA	URB2	NA	NA	TMEM14A	NA	NA	RND1	NA
NA	NA	NA	NA	SRM	NA	NA	KRT2	NA	NA	CENPK	NA
NA	NA	NA	NA	RMDN2	NA	NA	CALHM2	NA	NA	SPINK2	NA
NA	NA	NA	NA	GRAMD1C	NA	NA	ARHGEF11	NA	NA	OCM	NA
NA	NA	NA	NA	TTC39B	NA	NA	PDE7A	NA	NA	SUMF1	NA
NA	NA	NA	NA	ENO1	NA	NA	ARHGDIB	NA	NA	ERBB3	NA
NA	NA	NA	NA	CHST5	NA	NA	APBB1IP	NA	NA	FXYD7	NA
NA	NA	NA	NA	PALB2	NA	NA	DHX57	NA	NA	FAM50B	NA
NA	NA	NA	NA	MAGOHB	NA	NA	ACSS2	NA	NA	CNPY4	NA
NA	NA	NA	NA	BNIP1	NA	NA	PLXNC1	NA	NA	PIGS	NA
NA	NA	NA	NA	NEK8	NA	NA	TCEA3	NA	NA	ITGB7	NA
NA	NA	NA	NA	POLR3H	NA	NA	ANKRD39	NA	NA	RAD54B	NA
NA	NA	NA	NA	TYMS	NA	NA	MAGEH1	NA	NA	LIMK1	NA
NA	NA	NA	NA	RCL1	NA	NA	MBNL2	NA	NA	FZD3	NA
NA	NA	NA	NA	NA	NA	NA	FAHD2B	NA	NA	PECAM1	NA
NA	NA	NA	NA	NA	NA	NA	FRY	NA	NA	TMEM254-AS1	NA
NA	NA	NA	NA	NA	NA	NA	WDR37	NA	NA	IKBKE	NA
NA	NA	NA	NA	NA	NA	NA	LRRC8A	NA	NA	SERPINF1	NA
NA	NA	NA	NA	NA	NA	NA	TMEM9	NA	NA	TIAM1	NA
NA	NA	NA	NA	NA	NA	NA	ATG14	NA	NA	CDKN2C	NA
NA	NA	NA	NA	NA	NA	NA	CEP97	NA	NA	COG1	NA
NA	NA	NA	NA	NA	NA	NA	CRNDE	NA	NA	TPST2	NA
NA	NA	NA	NA	NA	NA	NA	FLOT2	NA	NA	CHURC1-FNTB	NA
NA	NA	NA	NA	NA	NA	NA	RNF44	NA	NA	CARNS1	NA
NA	NA	NA	NA	NA	NA	NA	HMGB2	NA	NA	KRT2	NA
NA	NA	NA	NA	NA	NA	NA	IRGQ	NA	NA	RASGRP2	NA
NA	NA	NA	NA	NA	NA	NA	HEMGN	NA	NA	PDE7A	NA
NA	NA	NA	NA	NA	NA	NA	ARHGAP12	NA	NA	XYLT1	NA
NA	NA	NA	NA	NA	NA	NA	DOK2	NA	NA	SPINT1	NA
NA	NA	NA	NA	NA	NA	NA	ZNF711	NA	NA	MXRA7	NA
NA	NA	NA	NA	NA	NA	NA	PPP3CA	NA	NA	MAP4K1	NA
NA	NA	NA	NA	NA	NA	NA	GPR160	NA	NA	TCEA3	NA
NA	NA	NA	NA	NA	NA	NA	ANKRD13D	NA	NA	LCK	NA
NA	NA	NA	NA	NA	NA	NA	ITGB2	NA	NA	CDK5	NA
NA	NA	NA	NA	NA	NA	NA	GABBR1	NA	NA	HIPK3	NA
NA	NA	NA	NA	NA	NA	NA	VAV3-AS1	NA	NA	KBTBD3	NA
NA	NA	NA	NA	NA	NA	NA	CCND1	NA	NA	ACOT8	NA
NA	NA	NA	NA	NA	NA	NA	GLMP	NA	NA	SPIC	NA
NA	NA	NA	NA	NA	NA	NA	TBC1D8	NA	NA	MBNL2	NA
NA	NA	NA	NA	NA	NA	NA	RASA1	NA	NA	MMP28	NA
NA	NA	NA	NA	NA	NA	NA	SYNGR1	NA	NA	OSBPL1A	NA
NA	NA	NA	NA	NA	NA	NA	FBXO34	NA	NA	CCDC69	NA
NA	NA	NA	NA	NA	NA	NA	SYTL1	NA	NA	SLC26A11	NA
NA	NA	NA	NA	NA	NA	NA	KRT72	NA	NA	DCLRE1A	NA
NA	NA	NA	NA	NA	NA	NA	NCKAP1	NA	NA	SPATA6	NA
NA	NA	NA	NA	NA	NA	NA	PTPN7	NA	NA	RPS6KA1	NA
NA	NA	NA	NA	NA	NA	NA	HSBP1L1	NA	NA	LY6G5C	NA
NA	NA	NA	NA	NA	NA	NA	DPYSL2	NA	NA	FAM200B	NA
NA	NA	NA	NA	NA	NA	NA	CFAP44	NA	NA	CD101	NA
NA	NA	NA	NA	NA	NA	NA	GAL3ST4	NA	NA	SELPLG	NA
NA	NA	NA	NA	NA	NA	NA	ADORA2B	NA	NA	GDF9	NA
NA	NA	NA	NA	NA	NA	NA	CCDC112	NA	NA	EDEM2	NA
NA	NA	NA	NA	NA	NA	NA	ALDH3A2	NA	NA	FLOT2	NA
NA	NA	NA	NA	NA	NA	NA	AGAP2	NA	NA	MAGEF1	NA
NA	NA	NA	NA	NA	NA	NA	PPP2R5A	NA	NA	ILK	NA
NA	NA	NA	NA	NA	NA	NA	LRTOMT	NA	NA	PRKCI	NA
NA	NA	NA	NA	NA	NA	NA	ANKMY2	NA	NA	CDK19	NA
NA	NA	NA	NA	NA	NA	NA	ALDOC	NA	NA	HMGB2	NA
NA	NA	NA	NA	NA	NA	NA	RWDD2A	NA	NA	CEP70	NA
NA	NA	NA	NA	NA	NA	NA	PLEKHA1	NA	NA	HEMGN	NA
NA	NA	NA	NA	NA	NA	NA	TMEM154	NA	NA	ZNF223	NA
NA	NA	NA	NA	NA	NA	NA	SLC25A42	NA	NA	SORBS3	NA
NA	NA	NA	NA	NA	NA	NA	ANKH	NA	NA	ZNF254	NA
NA	NA	NA	NA	NA	NA	NA	ZBTB38	NA	NA	ARHGAP12	NA
NA	NA	NA	NA	NA	NA	NA	WNT7A	NA	NA	ZNF711	NA
NA	NA	NA	NA	NA	NA	NA	VDR	NA	NA	ACTN1	NA
NA	NA	NA	NA	NA	NA	NA	ZNF483	NA	NA	GPR160	NA
NA	NA	NA	NA	NA	NA	NA	PPM1M	NA	NA	ALDH6A1	NA
NA	NA	NA	NA	NA	NA	NA	AGBL2	NA	NA	S1PR1	NA
NA	NA	NA	NA	NA	NA	NA	ATG9B	NA	NA	ITGB2	NA
NA	NA	NA	NA	NA	NA	NA	CD84	NA	NA	KLHL13	NA
NA	NA	NA	NA	NA	NA	NA	ZNF827	NA	NA	TMLHE	NA
NA	NA	NA	NA	NA	NA	NA	HCST	NA	NA	SPICE1	NA
NA	NA	NA	NA	NA	NA	NA	C1orf115	NA	NA	PDE9A	NA
NA	NA	NA	NA	NA	NA	NA	MEGF6	NA	NA	PLCD1	NA
NA	NA	NA	NA	NA	NA	NA	NFIA	NA	NA	RNF130	NA
NA	NA	NA	NA	NA	NA	NA	CHRM3	NA	NA	ZNF442	NA
NA	NA	NA	NA	NA	NA	NA	FHL2	NA	NA	CCND1	NA
NA	NA	NA	NA	NA	NA	NA	BCR	NA	NA	CD14	NA
NA	NA	NA	NA	NA	NA	NA	ZNF589	NA	NA	SFXN3	NA
NA	NA	NA	NA	NA	NA	NA	SPTBN1	NA	NA	SYNGR1	NA
NA	NA	NA	NA	NA	NA	NA	FEM1A	NA	NA	BIVM	NA
NA	NA	NA	NA	NA	NA	NA	SCLY	NA	NA	CYTH4	NA
NA	NA	NA	NA	NA	NA	NA	SLC35E3	NA	NA	YPEL4	NA
NA	NA	NA	NA	NA	NA	NA	CYB5RL	NA	NA	ZNF709	NA
NA	NA	NA	NA	NA	NA	NA	NUP210	NA	NA	UBN2	NA
NA	NA	NA	NA	NA	NA	NA	MAP4K2	NA	NA	FAM45A	NA
NA	NA	NA	NA	NA	NA	NA	SWAP70	NA	NA	EPHX2	NA
NA	NA	NA	NA	NA	NA	NA	OSBPL2	NA	NA	IL23R	NA
NA	NA	NA	NA	NA	NA	NA	TMEM107	NA	NA	KRT72	NA
NA	NA	NA	NA	NA	NA	NA	TMOD1	NA	NA	SYTL1	NA
NA	NA	NA	NA	NA	NA	NA	MPZL3	NA	NA	NCKAP1	NA
NA	NA	NA	NA	NA	NA	NA	EPAS1	NA	NA	TMCC2	NA
NA	NA	NA	NA	NA	NA	NA	FCGRT	NA	NA	HSBP1L1	NA
NA	NA	NA	NA	NA	NA	NA	HOPX	NA	NA	ZFP37	NA
NA	NA	NA	NA	NA	NA	NA	DEPDC7	NA	NA	CASTOR1	NA
NA	NA	NA	NA	NA	NA	NA	RRAS	NA	NA	GAL3ST4	NA
NA	NA	NA	NA	NA	NA	NA	SEC14L2	NA	NA	SLC25A13	NA
NA	NA	NA	NA	NA	NA	NA	CDC14B	NA	NA	ADORA2B	NA
NA	NA	NA	NA	NA	NA	NA	PKIA	NA	NA	OSCP1	NA
NA	NA	NA	NA	NA	NA	NA	PLAG1	NA	NA	ANKMY2	NA
NA	NA	NA	NA	NA	NA	NA	CAPN12	NA	NA	SH2D1A	NA
NA	NA	NA	NA	NA	NA	NA	KIAA1671	NA	NA	FAM98C	NA
NA	NA	NA	NA	NA	NA	NA	NA	NA	NA	CALCOCO1	NA
NA	NA	NA	NA	NA	NA	NA	NA	NA	NA	VAT1	NA
NA	NA	NA	NA	NA	NA	NA	NA	NA	NA	ALDOC	NA
NA	NA	NA	NA	NA	NA	NA	NA	NA	NA	RWDD2A	NA
NA	NA	NA	NA	NA	NA	NA	NA	NA	NA	TMEM154	NA
NA	NA	NA	NA	NA	NA	NA	NA	NA	NA	TPST1	NA
NA	NA	NA	NA	NA	NA	NA	NA	NA	NA	NR4A2	NA
NA	NA	NA	NA	NA	NA	NA	NA	NA	NA	FUT10	NA
NA	NA	NA	NA	NA	NA	NA	NA	NA	NA	LRRC29	NA
NA	NA	NA	NA	NA	NA	NA	NA	NA	NA	ABHD14A	NA
NA	NA	NA	NA	NA	NA	NA	NA	NA	NA	EIF2AK4	NA
NA	NA	NA	NA	NA	NA	NA	NA	NA	NA	ZBTB38	NA
NA	NA	NA	NA	NA	NA	NA	NA	NA	NA	HIST2H2BE	NA
NA	NA	NA	NA	NA	NA	NA	NA	NA	NA	NLRP1	NA
NA	NA	NA	NA	NA	NA	NA	NA	NA	NA	ARID4A	NA
NA	NA	NA	NA	NA	NA	NA	NA	NA	NA	ATL1	NA
NA	NA	NA	NA	NA	NA	NA	NA	NA	NA	ZNF630	NA
NA	NA	NA	NA	NA	NA	NA	NA	NA	NA	CIDEB	NA
NA	NA	NA	NA	NA	NA	NA	NA	NA	NA	TAZ	NA
NA	NA	NA	NA	NA	NA	NA	NA	NA	NA	TOX2	NA
NA	NA	NA	NA	NA	NA	NA	NA	NA	NA	CYHR1	NA
NA	NA	NA	NA	NA	NA	NA	NA	NA	NA	IFT80	NA
NA	NA	NA	NA	NA	NA	NA	NA	NA	NA	NFIA	NA
NA	NA	NA	NA	NA	NA	NA	NA	NA	NA	SPTBN1	NA
NA	NA	NA	NA	NA	NA	NA	NA	NA	NA	BBS2	NA
NA	NA	NA	NA	NA	NA	NA	NA	NA	NA	LYN	NA
NA	NA	NA	NA	NA	NA	NA	NA	NA	NA	STXBP1	NA
NA	NA	NA	NA	NA	NA	NA	NA	NA	NA	STK10	NA
NA	NA	NA	NA	NA	NA	NA	NA	NA	NA	SCPEP1	NA
NA	NA	NA	NA	NA	NA	NA	NA	NA	NA	AHCYL2	NA
NA	NA	NA	NA	NA	NA	NA	NA	NA	NA	FAM210B	NA
NA	NA	NA	NA	NA	NA	NA	NA	NA	NA	ERP27	NA
NA	NA	NA	NA	NA	NA	NA	NA	NA	NA	C8orf58	NA
NA	NA	NA	NA	NA	NA	NA	NA	NA	NA	SFRP5	NA
NA	NA	NA	NA	NA	NA	NA	NA	NA	NA	ECI2	NA
NA	NA	NA	NA	NA	NA	NA	NA	NA	NA	MAP4K2	NA
NA	NA	NA	NA	NA	NA	NA	NA	NA	NA	SMOX	NA
NA	NA	NA	NA	NA	NA	NA	NA	NA	NA	CELF6	NA
NA	NA	NA	NA	NA	NA	NA	NA	NA	NA	ALDH7A1	NA
NA	NA	NA	NA	NA	NA	NA	NA	NA	NA	KIF27	NA
NA	NA	NA	NA	NA	NA	NA	NA	NA	NA	TMEM107	NA
NA	NA	NA	NA	NA	NA	NA	NA	NA	NA	TMOD1	NA
NA	NA	NA	NA	NA	NA	NA	NA	NA	NA	FCRL6	NA
NA	NA	NA	NA	NA	NA	NA	NA	NA	NA	TP53INP2	NA
NA	NA	NA	NA	NA	NA	NA	NA	NA	NA	CABIN1	NA
NA	NA	NA	NA	NA	NA	NA	NA	NA	NA	FCGRT	NA
NA	NA	NA	NA	NA	NA	NA	NA	NA	NA	TMEM25	NA
NA	NA	NA	NA	NA	NA	NA	NA	NA	NA	HOPX	NA
NA	NA	NA	NA	NA	NA	NA	NA	NA	NA	NDRG3	NA
NA	NA	NA	NA	NA	NA	NA	NA	NA	NA	AK5	NA
NA	NA	NA	NA	NA	NA	NA	NA	NA	NA	PRKCA	NA
NA	NA	NA	NA	NA	NA	NA	NA	NA	NA	SEC14L2	NA
NA	NA	NA	NA	NA	NA	NA	NA	NA	NA	TPM1	NA
NA	NA	NA	NA	NA	NA	NA	NA	NA	NA	CDC14B	NA
NA	NA	NA	NA	NA	NA	NA	NA	NA	NA	ASB13	NA
NA	NA	NA	NA	NA	NA	NA	NA	NA	NA	ALAD	NA
NA	NA	NA	NA	NA	NA	NA	NA	NA	NA	NA	NA
NA	NA	NA	NA	NA	NA	NA	NA	NA	NA	NA	NA
NA	NA	NA	NA	NA	NA	NA	NA	NA	NA	NA	NA
NA	NA	NA	NA	NA	NA	NA	NA	NA	NA	NA	NA
NA	NA	NA	NA	NA	NA	NA	NA	NA	NA	NA	NA
NA	NA	NA	NA	NA	NA	NA	NA	NA	NA	NA	NA
NA	NA	NA	NA	NA	NA	NA	NA	NA	NA	NA	NA
NA	NA	NA	NA	NA	NA	NA	NA	NA	NA	NA	NA
NA	NA	NA	NA	NA	NA	NA	NA	NA	NA	NA	NA
NA	NA	NA	NA	NA	NA	NA	NA	NA	NA	NA	NA
NA	NA	NA	NA	NA	NA	NA	NA	NA	NA	NA	NA
NA	NA	NA	NA	NA	NA	NA	NA	NA	NA	NA	NA
NA	NA	NA	NA	NA	NA	NA	NA	NA	NA	NA	NA
NA	NA	NA	NA	NA	NA	NA	NA	NA	NA	NA	NA
NA	NA	NA	NA	NA	NA	NA	NA	NA	NA	NA	NA
NA	NA	NA	NA	NA	NA	NA	NA	NA	NA	NA	NA
NA	NA	NA	NA	NA	NA	NA	NA	NA	NA	NA	NA
NA	NA	NA	NA	NA	NA	NA	NA	NA	NA	NA	NA
NA	NA	NA	NA	NA	NA	NA	NA	NA	NA	NA	NA
NA	NA	NA	NA	NA	NA	NA	NA	NA	NA	NA	NA
NA	NA	NA	NA	NA	NA	NA	NA	NA	NA	NA	NA
NA	NA	NA	NA	NA	NA	NA	NA	NA	NA	NA	NA
NA	NA	NA	NA	NA	NA	NA	NA	NA	NA	NA	NA
NA	NA	NA	NA	NA	NA	NA	NA	NA	NA	NA	NA
NA	NA	NA	NA	NA	NA	NA	NA	NA	NA	NA	NA
NA	NA	NA	NA	NA	NA	NA	NA	NA	NA	NA	NA
NA	NA	NA	NA	NA	NA	NA	NA	NA	NA	NA	NA
NA	NA	NA	NA	NA	NA	NA	NA	NA	NA	NA	NA
NA	NA	NA	NA	NA	NA	NA	NA	NA	NA	NA	NA
NA	NA	NA	NA	NA	NA	NA	NA	NA	NA	NA	NA
NA	NA	NA	NA	NA	NA	NA	NA	NA	NA	NA	NA
NA	NA	NA	NA	NA	NA	NA	NA	NA	NA	NA	NA
NA	NA	NA	NA	NA	NA	NA	NA	NA	NA	NA	NA
NA	NA	NA	NA	NA	NA	NA	NA	NA	NA	NA	NA
NA	NA	NA	NA	NA	NA	NA	NA	NA	NA	NA	NA
NA	NA	NA	NA	NA	NA	NA	NA	NA	NA	NA	NA
NA	NA	NA	NA	NA	NA	NA	NA	NA	NA	NA	NA
NA	NA	NA	NA	NA	NA	NA	NA	NA	NA	NA	NA
NA	NA	NA	NA	NA	NA	NA	NA	NA	NA	NA	NA
NA	NA	NA	NA	NA	NA	NA	NA	NA	NA	NA	NA
NA	NA	NA	NA	NA	NA	NA	NA	NA	NA	NA	NA
NA	NA	NA	NA	NA	NA	NA	NA	NA	NA	NA	NA
NA	NA	NA	NA	NA	NA	NA	NA	NA	NA	NA	NA
NA	NA	NA	NA	NA	NA	NA	NA	NA	NA	NA	NA
NA	NA	NA	NA	NA	NA	NA	NA	NA	NA	NA	NA
NA	NA	NA	NA	NA	NA	NA	NA	NA	NA	NA	NA
NA	NA	NA	NA	NA	NA	NA	NA	NA	NA	NA	NA
NA	NA	NA	NA	NA	NA	NA	NA	NA	NA	NA	NA
NA	NA	NA	NA	NA	NA	NA	NA	NA	NA	NA	NA
NA	NA	NA	NA	NA	NA	NA	NA	NA	NA	NA	NA
NA	NA	NA	NA	NA	NA	NA	NA	NA	NA	NA	NA
NA	NA	NA	NA	NA	NA	NA	NA	NA	NA	NA	NA
NA	NA	NA	NA	NA	NA	NA	NA	NA	NA	NA	NA
NA	NA	NA	NA	NA	NA	NA	NA	NA	NA	NA	NA
NA	NA	NA	NA	NA	NA	NA	NA	NA	NA	NA	NA
NA	NA	NA	NA	NA	NA	NA	NA	NA	NA	NA	NA
NA	NA	NA	NA	NA	NA	NA	NA	NA	NA	NA	NA
NA	NA	NA	NA	NA	NA	NA	NA	NA	NA	NA	NA
NA	NA	NA	NA	NA	NA	NA	NA	NA	NA	NA	NA
NA	NA	NA	NA	NA	NA	NA	NA	NA	NA	NA	NA
NA	NA	NA	NA	NA	NA	NA	NA	NA	NA	NA	NA
NA	NA	NA	NA	NA	NA	NA	NA	NA	NA	NA	NA
NA	NA	NA	NA	NA	NA	NA	NA	NA	NA	NA	NA
NA	NA	NA	NA	NA	NA	NA	NA	NA	NA	NA	NA
NA	NA	NA	NA	NA	NA	NA	NA	NA	NA	NA	NA
NA	NA	NA	NA	NA	NA	NA	NA	NA	NA	NA	NA
NA	NA	NA	NA	NA	NA	NA	NA	NA	NA	NA	NA
NA	NA	NA	NA	NA	NA	NA	NA	NA	NA	NA	NA
NA	NA	NA	NA	NA	NA	NA	NA	NA	NA	NA	NA
NA	NA	NA	NA	NA	NA	NA	NA	NA	NA	NA	NA
NA	NA	NA	NA	NA	NA	NA	NA	NA	NA	NA	NA
NA	NA	NA	NA	NA	NA	NA	NA	NA	NA	NA	NA
NA	NA	NA	NA	NA	NA	NA	NA	NA	NA	NA	NA
NA	NA	NA	NA	NA	NA	NA	NA	NA	NA	NA	NA
NA	NA	NA	NA	NA	NA	NA	NA	NA	NA	NA	NA
NA	NA	NA	NA	NA	NA	NA	NA	NA	NA	NA	NA
NA	NA	NA	NA	NA	NA	NA	NA	NA	NA	NA	NA
NA	NA	NA	NA	NA	NA	NA	NA	NA	NA	NA	NA
NA	NA	NA	NA	NA	NA	NA	NA	NA	NA	NA	NA
NA	NA	NA	NA	NA	NA	NA	NA	NA	NA	NA	NA
NA	NA	NA	NA	NA	NA	NA	NA	NA	NA	NA	NA
NA	NA	NA	NA	NA	NA	NA	NA	NA	NA	NA	NA
NA	NA	NA	NA	NA	NA	NA	NA	NA	NA	NA	NA
NA	NA	NA	NA	NA	NA	NA	NA	NA	NA	NA	NA
NA	NA	NA	NA	NA	NA	NA	NA	NA	NA	NA	NA
NA	NA	NA	NA	NA	NA	NA	NA	NA	NA	NA	NA
NA	NA	NA	NA	NA	NA	NA	NA	NA	NA	NA	NA
NA	NA	NA	NA	NA	NA	NA	NA	NA	NA	NA	NA
NA	NA	NA	NA	NA	NA	NA	NA	NA	NA	NA	NA
NA	NA	NA	NA	NA	NA	NA	NA	NA	NA	NA	NA
NA	NA	NA	NA	NA	NA	NA	NA	NA	NA	NA	NA
NA	NA	NA	NA	NA	NA	NA	NA	NA	NA	NA	NA
NA	NA	NA	NA	NA	NA	NA	NA	NA	NA	NA	NA
NA	NA	NA	NA	NA	NA	NA	NA	NA	NA	NA	NA
NA	NA	NA	NA	NA	NA	NA	NA	NA	NA	NA	NA
NA	NA	NA	NA	NA	NA	NA	NA	NA	NA	NA	NA
NA	NA	NA	NA	NA	NA	NA	NA	NA	NA	NA	NA
NA	NA	NA	NA	NA	NA	NA	NA	NA	NA	NA	NA
NA	NA	NA	NA	NA	NA	NA	NA	NA	NA	NA	NA
NA	NA	NA	NA	NA	NA	NA	NA	NA	NA	NA	NA
NA	NA	NA	NA	NA	NA	NA	NA	NA	NA	NA	NA
NA	NA	NA	NA	NA	NA	NA	NA	NA	NA	NA	NA
NA	NA	NA	NA	NA	NA	NA	NA	NA	NA	NA	NA
NA	NA	NA	NA	NA	NA	NA	NA	NA	NA	NA	NA
NA	NA	NA	NA	NA	NA	NA	NA	NA	NA	NA	NA
NA	NA	NA	NA	NA	NA	NA	NA	NA	NA	NA	NA
NA	NA	NA	NA	NA	NA	NA	NA	NA	NA	NA	NA
NA	NA	NA	NA	NA	NA	NA	NA	NA	NA	NA	NA
NA	NA	NA	NA	NA	NA	NA	NA	NA	NA	NA	NA
NA	NA	NA	NA	NA	NA	NA	NA	NA	NA	NA	NA
NA	NA	NA	NA	NA	NA	NA	NA	NA	NA	NA	NA
NA	NA	NA	NA	NA	NA	NA	NA	NA	NA	NA	NA
NA	NA	NA	NA	NA	NA	NA	NA	NA	NA	NA	NA
NA	NA	NA	NA	NA	NA	NA	NA	NA	NA	NA	NA
NA	NA	NA	NA	NA	NA	NA	NA	NA	NA	NA	NA
NA	NA	NA	NA	NA	NA	NA	NA	NA	NA	NA	NA
NA	NA	NA	NA	NA	NA	NA	NA	NA	NA	NA	NA
NA	NA	NA	NA	NA	NA	NA	NA	NA	NA	NA	NA
NA	NA	NA	NA	NA	NA	NA	NA	NA	NA	NA	NA
NA	NA	NA	NA	NA	NA	NA	NA	NA	NA	NA	NA
NA	NA	NA	NA	NA	NA	NA	NA	NA	NA	NA	NA
NA	NA	NA	NA	NA	NA	NA	NA	NA	NA	NA	NA
NA	NA	NA	NA	NA	NA	NA	NA	NA	NA	NA	NA
NA	NA	NA	NA	NA	NA	NA	NA	NA	NA	NA	NA
NA	NA	NA	NA	NA	NA	NA	NA	NA	NA	NA	NA
NA	NA	NA	NA	NA	NA	NA	NA	NA	NA	NA	NA
NA	NA	NA	NA	NA	NA	NA	NA	NA	NA	NA	NA
NA	NA	NA	NA	NA	NA	NA	NA	NA	NA	NA	NA
NA	NA	NA	NA	NA	NA	NA	NA	NA	NA	NA	NA
NA	NA	NA	NA	NA	NA	NA	NA	NA	NA	NA	NA
NA	NA	NA	NA	NA	NA	NA	NA	NA	NA	NA	NA
NA	NA	NA	NA	NA	NA	NA	NA	NA	NA	NA	NA
NA	NA	NA	NA	NA	NA	NA	NA	NA	NA	NA	NA
NA	NA	NA	NA	NA	NA	NA	NA	NA	NA	NA	NA
NA	NA	NA	NA	NA	NA	NA	NA	NA	NA	NA	NA
NA	NA	NA	NA	NA	NA	NA	NA	NA	NA	NA	NA
NA	NA	NA	NA	NA	NA	NA	NA	NA	NA	NA	NA
NA	NA	NA	NA	NA	NA	NA	NA	NA	NA	NA	NA
NA	NA	NA	NA	NA	NA	NA	NA	NA	NA	NA	NA
NA	NA	NA	NA	NA	NA	NA	NA	NA	NA	NA	NA
NA	NA	NA	NA	NA	NA	NA	NA	NA	NA	NA	NA
NA	NA	NA	NA	NA	NA	NA	NA	NA	NA	NA	NA
NA	NA	NA	NA	NA	NA	NA	NA	NA	NA	NA	NA
NA	NA	NA	NA	NA	NA	NA	NA	NA	NA	NA	NA
NA	NA	NA	NA	NA	NA	NA	NA	NA	NA	NA	NA
NA	NA	NA	NA	NA	NA	NA	NA	NA	NA	NA	NA
NA	NA	NA	NA	NA	NA	NA	NA	NA	NA	NA	NA
NA	NA	NA	NA	NA	NA	NA	NA	NA	NA	NA	NA
NA	NA	NA	NA	NA	NA	NA	NA	NA	NA	NA	NA
NA	NA	NA	NA	NA	NA	NA	NA	NA	NA	NA	NA
NA	NA	NA	NA	NA	NA	NA	NA	NA	NA	NA	NA
NA	NA	NA	NA	NA	NA	NA	NA	NA	NA	NA	NA
NA	NA	NA	NA	NA	NA	NA	NA	NA	NA	NA	NA
NA	NA	NA	NA	NA	NA	NA	NA	NA	NA	NA	NA
NA	NA	NA	NA	NA	NA	NA	NA	NA	NA	NA	NA
NA	NA	NA	NA	NA	NA	NA	NA	NA	NA	NA	NA
NA	NA	NA	NA	NA	NA	NA	NA	NA	NA	NA	NA
NA	NA	NA	NA	NA	NA	NA	NA	NA	NA	NA	NA
NA	NA	NA	NA	NA	NA	NA	NA	NA	NA	NA	NA
NA	NA	NA	NA	NA	NA	NA	NA	NA	NA	NA	NA
NA	NA	NA	NA	NA	NA	NA	NA	NA	NA	NA	NA
NA	NA	NA	NA	NA	NA	NA	NA	NA	NA	NA	NA
NA	NA	NA	NA	NA	NA	NA	NA	NA	NA	NA	NA
NA	NA	NA	NA	NA	NA	NA	NA	NA	NA	NA	NA
NA	NA	NA	NA	NA	NA	NA	NA	NA	NA	NA	NA
NA	NA	NA	NA	NA	NA	NA	NA	NA	NA	NA	NA
NA	NA	NA	NA	NA	NA	NA	NA	NA	NA	NA	NA
NA	NA	NA	NA	NA	NA	NA	NA	NA	NA	NA	NA
NA	NA	NA	NA	NA	NA	NA	NA	NA	NA	NA	NA
NA	NA	NA	NA	NA	NA	NA	NA	NA	NA	NA	NA
NA	NA	NA	NA	NA	NA	NA	NA	NA	NA	NA	NA
NA	NA	NA	NA	NA	NA	NA	NA	NA	NA	NA	NA
NA	NA	NA	NA	NA	NA	NA	NA	NA	NA	NA	NA
NA	NA	NA	NA	NA	NA	NA	NA	NA	NA	NA	NA
NA	NA	NA	NA	NA	NA	NA	NA	NA	NA	NA	NA
NA	NA	NA	NA	NA	NA	NA	NA	NA	NA	NA	NA
NA	NA	NA	NA	NA	NA	NA	NA	NA	NA	NA	NA
NA	NA	NA	NA	NA	NA	NA	NA	NA	NA	NA	NA
NA	NA	NA	NA	NA	NA	NA	NA	NA	NA	NA	NA
NA	NA	NA	NA	NA	NA	NA	NA	NA	NA	NA	NA
NA	NA	NA	NA	NA	NA	NA	NA	NA	NA	NA	NA
NA	NA	NA	NA	NA	NA	NA	NA	NA	NA	NA	NA
NA	NA	NA	NA	NA	NA	NA	NA	NA	NA	NA	NA
NA	NA	NA	NA	NA	NA	NA	NA	NA	NA	NA	NA
NA	NA	NA	NA	NA	NA	NA	NA	NA	NA	NA	NA
NA	NA	NA	NA	NA	NA	NA	NA	NA	NA	NA	NA
NA	NA	NA	NA	NA	NA	NA	NA	NA	NA	NA	NA
NA	NA	NA	NA	NA	NA	NA	NA	NA	NA	NA	NA
NA	NA	NA	NA	NA	NA	NA	NA	NA	NA	NA	NA
NA	NA	NA	NA	NA	NA	NA	NA	NA	NA	NA	NA
NA	NA	NA	NA	NA	NA	NA	NA	NA	NA	NA	NA
NA	NA	NA	NA	NA	NA	NA	NA	NA	NA	NA	NA
NA	NA	NA	NA	NA	NA	NA	NA	NA	NA	NA	NA
NA	NA	NA	NA	NA	NA	NA	NA	NA	NA	NA	NA
NA	NA	NA	NA	NA	NA	NA	NA	NA	NA	NA	NA
NA	NA	NA	NA	NA	NA	NA	NA	NA	NA	NA	NA
NA	NA	NA	NA	NA	NA	NA	NA	NA	NA	NA	NA
NA	NA	NA	NA	NA	NA	NA	NA	NA	NA	NA	NA
NA	NA	NA	NA	NA	NA	NA	NA	NA	NA	NA	NA
NA	NA	NA	NA	NA	NA	NA	NA	NA	NA	NA	NA
NA	NA	NA	NA	NA	NA	NA	NA	NA	NA	NA	NA
NA	NA	NA	NA	NA	NA	NA	NA	NA	NA	NA	NA
NA	NA	NA	NA	NA	NA	NA	NA	NA	NA	NA	NA
NA	NA	NA	NA	NA	NA	NA	NA	NA	NA	NA	NA
NA	NA	NA	NA	NA	NA	NA	NA	NA	NA	NA	NA
NA	NA	NA	NA	NA	NA	NA	NA	NA	NA	NA	NA
NA	NA	NA	NA	NA	NA	NA	NA	NA	NA	NA	NA
NA	NA	NA	NA	NA	NA	NA	NA	NA	NA	NA	NA
NA	NA	NA	NA	NA	NA	NA	NA	NA	NA	NA	NA
NA	NA	NA	NA	NA	NA	NA	NA	NA	NA	NA	NA
NA	NA	NA	NA	NA	NA	NA	NA	NA	NA	NA	NA
NA	NA	NA	NA	NA	NA	NA	NA	NA	NA	NA	NA
NA	NA	NA	NA	NA	NA	NA	NA	NA	NA	NA	NA
NA	NA	NA	NA	NA	NA	NA	NA	NA	NA	NA	NA
NA	NA	NA	NA	NA	NA	NA	NA	NA	NA	NA	NA
NA	NA	NA	NA	NA	NA	NA	NA	NA	NA	NA	NA
NA	NA	NA	NA	NA	NA	NA	NA	NA	NA	NA	NA
NA	NA	NA	NA	NA	NA	NA	NA	NA	NA	NA	NA
NA	NA	NA	NA	NA	NA	NA	NA	NA	NA	NA	NA
NA	NA	NA	NA	NA	NA	NA	NA	NA	NA	NA	NA
NA	NA	NA	NA	NA	NA	NA	NA	NA	NA	NA	NA
NA	NA	NA	NA	NA	NA	NA	NA	NA	NA	NA	NA
NA	NA	NA	NA	NA	NA	NA	NA	NA	NA	NA	NA
NA	NA	NA	NA	NA	NA	NA	NA	NA	NA	NA	NA
NA	NA	NA	NA	NA	NA	NA	NA	NA	NA	NA	NA
NA	NA	NA	NA	NA	NA	NA	NA	NA	NA	NA	NA
NA	NA	NA	NA	NA	NA	NA	NA	NA	NA	NA	NA
NA	NA	NA	NA	NA	NA	NA	NA	NA	NA	NA	NA
NA	NA	NA	NA	NA	NA	NA	NA	NA	NA	NA	NA
NA	NA	NA	NA	NA	NA	NA	NA	NA	NA	NA	NA
NA	NA	NA	NA	NA	NA	NA	NA	NA	NA	NA	NA
NA	NA	NA	NA	NA	NA	NA	NA	NA	NA	NA	NA
NA	NA	NA	NA	NA	NA	NA	NA	NA	NA	NA	NA
NA	NA	NA	NA	NA	NA	NA	NA	NA	NA	NA	NA
NA	NA	NA	NA	NA	NA	NA	NA	NA	NA	NA	NA
NA	NA	NA	NA	NA	NA	NA	NA	NA	NA	NA	NA
NA	NA	NA	NA	NA	NA	NA	NA	NA	NA	NA	NA
NA	NA	NA	NA	NA	NA	NA	NA	NA	NA	NA	NA
NA	NA	NA	NA	NA	NA	NA	NA	NA	NA	NA	NA
NA	NA	NA	NA	NA	NA	NA	NA	NA	NA	NA	NA
NA	NA	NA	NA	NA	NA	NA	NA	NA	NA	NA	NA
NA	NA	NA	NA	NA	NA	NA	NA	NA	NA	NA	NA
NA	NA	NA	NA	NA	NA	NA	NA	NA	NA	NA	NA
NA	NA	NA	NA	NA	NA	NA	NA	NA	NA	NA	NA
NA	NA	NA	NA	NA	NA	NA	NA	NA	NA	NA	NA
NA	NA	NA	NA	NA	NA	NA	NA	NA	NA	NA	NA
NA	NA	NA	NA	NA	NA	NA	NA	NA	NA	NA	NA
NA	NA	NA	NA	NA	NA	NA	NA	NA	NA	NA	NA
NA	NA	NA	NA	NA	NA	NA	NA	NA	NA	NA	NA
NA	NA	NA	NA	NA	NA	NA	NA	NA	NA	NA	NA
NA	NA	NA	NA	NA	NA	NA	NA	NA	NA	NA	NA
NA	NA	NA	NA	NA	NA	NA	NA	NA	NA	NA	NA
NA	NA	NA	NA	NA	NA	NA	NA	NA	NA	NA	NA
NA	NA	NA	NA	NA	NA	NA	NA	NA	NA	NA	NA
NA	NA	NA	NA	NA	NA	NA	NA	NA	NA	NA	NA
NA	NA	NA	NA	NA	NA	NA	NA	NA	NA	NA	NA
NA	NA	NA	NA	NA	NA	NA	NA	NA	NA	NA	NA
NA	NA	NA	NA	NA	NA	NA	NA	NA	NA	NA	NA
NA	NA	NA	NA	NA	NA	NA	NA	NA	NA	NA	NA
NA	NA	NA	NA	NA	NA	NA	NA	NA	NA	NA	NA
NA	NA	NA	NA	NA	NA	NA	NA	NA	NA	NA	NA
NA	NA	NA	NA	NA	NA	NA	NA	NA	NA	NA	NA
NA	NA	NA	NA	NA	NA	NA	NA	NA	NA	NA	NA
NA	NA	NA	NA	NA	NA	NA	NA	NA	NA	NA	NA
NA	NA	NA	NA	NA	NA	NA	NA	NA	NA	NA	NA
NA	NA	NA	NA	NA	NA	NA	NA	NA	NA	NA	NA
NA	NA	NA	NA	NA	NA	NA	NA	NA	NA	NA	NA
NA	NA	NA	NA	NA	NA	NA	NA	NA	NA	NA	NA
NA	NA	NA	NA	NA	NA	NA	NA	NA	NA	NA	NA
NA	NA	NA	NA	NA	NA	NA	NA	NA	NA	NA	NA
NA	NA	NA	NA	NA	NA	NA	NA	NA	NA	NA	NA
NA	NA	NA	NA	NA	NA	NA	NA	NA	NA	NA	NA
NA	NA	NA	NA	NA	NA	NA	NA	NA	NA	NA	NA
NA	NA	NA	NA	NA	NA	NA	NA	NA	NA	NA	NA
NA	NA	NA	NA	NA	NA	NA	NA	NA	NA	NA	NA
NA	NA	NA	NA	NA	NA	NA	NA	NA	NA	NA	NA
NA	NA	NA	NA	NA	NA	NA	NA	NA	NA	NA	NA
NA	NA	NA	NA	NA	NA	NA	NA	NA	NA	NA	NA
NA	NA	NA	NA	NA	NA	NA	NA	NA	NA	NA	NA
NA	NA	NA	NA	NA	NA	NA	NA	NA	NA	NA	NA
NA	NA	NA	NA	NA	NA	NA	NA	NA	NA	NA	NA
NA	NA	NA	NA	NA	NA	NA	NA	NA	NA	NA	NA
NA	NA	NA	NA	NA	NA	NA	NA	NA	NA	NA	NA
NA	NA	NA	NA	NA	NA	NA	NA	NA	NA	NA	NA
NA	NA	NA	NA	NA	NA	NA	NA	NA	NA	NA	NA
NA	NA	NA	NA	NA	NA	NA	NA	NA	NA	NA	NA
NA	NA	NA	NA	NA	NA	NA	NA	NA	NA	NA	NA
NA	NA	NA	NA	NA	NA	NA	NA	NA	NA	NA	NA
NA	NA	NA	NA	NA	NA	NA	NA	NA	NA	NA	NA
NA	NA	NA	NA	NA	NA	NA	NA	NA	NA	NA	NA
NA	NA	NA	NA	NA	NA	NA	NA	NA	NA	NA	NA
NA	NA	NA	NA	NA	NA	NA	NA	NA	NA	NA	NA
NA	NA	NA	NA	NA	NA	NA	NA	NA	NA	NA	NA
NA	NA	NA	NA	NA	NA	NA	NA	NA	NA	NA	NA
NA	NA	NA	NA	NA	NA	NA	NA	NA	NA	NA	NA
NA	NA	NA	NA	NA	NA	NA	NA	NA	NA	NA	NA
NA	NA	NA	NA	NA	NA	NA	NA	NA	NA	NA	NA
NA	NA	NA	NA	NA	NA	NA	NA	NA	NA	NA	NA
NA	NA	NA	NA	NA	NA	NA	NA	NA	NA	NA	NA
NA	NA	NA	NA	NA	NA	NA	NA	NA	NA	NA	NA
NA	NA	NA	NA	NA	NA	NA	NA	NA	NA	NA	NA
NA	NA	NA	NA	NA	NA	NA	NA	NA	NA	NA	NA
NA	NA	NA	NA	NA	NA	NA	NA	NA	NA	NA	NA
NA	NA	NA	NA	NA	NA	NA	NA	NA	NA	NA	NA
NA	NA	NA	NA	NA	NA	NA	NA	NA	NA	NA	NA
NA	NA	NA	NA	NA	NA	NA	NA	NA	NA	NA	NA
NA	NA	NA	NA	NA	NA	NA	NA	NA	NA	NA	NA
NA	NA	NA	NA	NA	NA	NA	NA	NA	NA	NA	NA
NA	NA	NA	NA	NA	NA	NA	NA	NA	NA	NA	NA
NA	NA	NA	NA	NA	NA	NA	NA	NA	NA	NA	NA
NA	NA	NA	NA	NA	NA	NA	NA	NA	NA	NA	NA
NA	NA	NA	NA	NA	NA	NA	NA	NA	NA	NA	NA
NA	NA	NA	NA	NA	NA	NA	NA	NA	NA	NA	NA
NA	NA	NA	NA	NA	NA	NA	NA	NA	NA	NA	NA
NA	NA	NA	NA	NA	NA	NA	NA	NA	NA	NA	NA
NA	NA	NA	NA	NA	NA	NA	NA	NA	NA	NA	NA
NA	NA	NA	NA	NA	NA	NA	NA	NA	NA	NA	NA
NA	NA	NA	NA	NA	NA	NA	NA	NA	NA	NA	NA
NA	NA	NA	NA	NA	NA	NA	NA	NA	NA	NA	NA
NA	NA	NA	NA	NA	NA	NA	NA	NA	NA	NA	NA
NA	NA	NA	NA	NA	NA	NA	NA	NA	NA	NA	NA
NA	NA	NA	NA	NA	NA	NA	NA	NA	NA	NA	NA
NA	NA	NA	NA	NA	NA	NA	NA	NA	NA	NA	NA
NA	NA	NA	NA	NA	NA	NA	NA	NA	NA	NA	NA
NA	NA	NA	NA	NA	NA	NA	NA	NA	NA	NA	NA
NA	NA	NA	NA	NA	NA	NA	NA	NA	NA	NA	NA
NA	NA	NA	NA	NA	NA	NA	NA	NA	NA	NA	NA
NA	NA	NA	NA	NA	NA	NA	NA	NA	NA	NA	NA
NA	NA	NA	NA	NA	NA	NA	NA	NA	NA	NA	NA
NA	NA	NA	NA	NA	NA	NA	NA	NA	NA	NA	NA
NA	NA	NA	NA	NA	NA	NA	NA	NA	NA	NA	NA
NA	NA	NA	NA	NA	NA	NA	NA	NA	NA	NA	NA
NA	NA	NA	NA	NA	NA	NA	NA	NA	NA	NA	NA
NA	NA	NA	NA	NA	NA	NA	NA	NA	NA	NA	NA
NA	NA	NA	NA	NA	NA	NA	NA	NA	NA	NA	NA
NA	NA	NA	NA	NA	NA	NA	NA	NA	NA	NA	NA
NA	NA	NA	NA	NA	NA	NA	NA	NA	NA	NA	NA
NA	NA	NA	NA	NA	NA	NA	NA	NA	NA	NA	NA
NA	NA	NA	NA	NA	NA	NA	NA	NA	NA	NA	NA
NA	NA	NA	NA	NA	NA	NA	NA	NA	NA	NA	NA
NA	NA	NA	NA	NA	NA	NA	NA	NA	NA	NA	NA
NA	NA	NA	NA	NA	NA	NA	NA	NA	NA	NA	NA
NA	NA	NA	NA	NA	NA	NA	NA	NA	NA	NA	NA
NA	NA	NA	NA	NA	NA	NA	NA	NA	NA	NA	NA

### Sheet: GO_RESPONSE_TO_TYPE_I_INTERFERO
Any process that results in a change in state or activity of a cell or an organism (in terms of movement, secretion, enzyme production, gene expression, etc.) as a result of a type I interferon stimulus. Type I interferons include the interferon-alpha, beta, delta, episilon, zeta, kappa, tau, and omega gene families. [GOC:add, ISBN:0126896631, PMID:15546383, PMID:16681834]
ABCE1
ADAR
BST2
CACTIN
CDC37
CNOT7
DCST1
EGR1
FADD
GBP2
HLA-E
HLA-F
HLA-G
HLA-H
HSP90AB1
IFI27
IFI35
IFI6
IFIT1
IFIT2
IFIT3
IFITM1
IFITM2
IFITM3
IFNA1
IFNA10
IFNA13
IFNA14
IFNA16
IFNA17
IFNA2
IFNA21
IFNA4
IFNA5
IFNA6
IFNA7
IFNA8
IFNAR1
IFNAR2
IFNB1
IKBKE
IP6K2
IRAK1
IRF1
IRF2
IRF3
IRF4
IRF5
IRF6
IRF7
IRF8
IRF9
ISG15
ISG20
JAK1
LSM14A
MAVS
METTL3
MIR21
MMP12
MUL1
MX1
MX2
MYD88
NLRC5
OAS1
OAS2
OAS3
OASL
PSMB8
PTPN1
PTPN11
PTPN2
PTPN6
RNASEL
RSAD2
SAMHD1
SCRIB
SETD2
SHFL
SHMT2
SP100
STAT1
STAT2
TBK1
TREX1
TRIM56
TRIM6
TTLL12
TYK2
UBE2K
USP18
WNT5A
XAF1
YTHDF2
YTHDF3
ZBP1

### Sheet: IFN Score A and B
El-Sherbiny, Y.M., Psarras, A., Md Yusof, M.Y. et al. A novel two-score system for interferon status segregates autoimmune diseases and correlates with clinical features. Sci Rep 8, 5793 (2018). https://doi.org/10.1038/s41598-018-24198-1
IFN Score-A	IFN Score-B
ISG15	HERC5
IFI44	EIF2AK2
IFI27	MX1
CXCL10	LAMP3
RSAD2	IFIH1
IFIT1	PHF11
IFI44L	SERPING1
CCL8	IFI16
XAF1	BST2
IFI6	SP100
GBP1	NT5C3B
IRF7	SOCS1
CEACAM1	TRIM38
HERC5	UNC93B1
EIF2AK2	UBE2L6
MX1	STAT1
	TAP1
	CASP1
